# genepanel.iobio - an easy to use web tool for generating disease- and phenotype-associated gene lists

**DOI:** 10.1101/722843

**Authors:** Aditya Ekawade, Matt Velinder, Alistair Ward, Tonya DiSera, Gabor Marth

## Abstract

A comprehensive list of candidate genes that succinctly describe the complete and objective phenotypic features of disease is critical when both ordering genetic testing and when triaging candidate variants in exome and genome sequencing studies. Great efforts have been made to curate gene:disease associations both in academic research and commercial gene testing settings. However, many of these valuable resources exist as islands and must be used independently, generating static, single-resource gene:disease association lists. To more effectively utilize these resources we created *genepanel.iobio* (https://genepanel.iobio.io), an easy to use, free and open-source web tool for generating disease- and phenotype-associated gene lists from multiple gene:disease association resources, including the NCBI Genetic Testing Registry (GTR), Phenolyzer, and the Human Phenotype Ontology (HPO). We demonstrate the utility of *genepanel.iobio* by applying it to complex, rare and undiagnosed disease cases which had reached a diagnostic conclusion. We find that *genepanel.iobio* is able to correctly prioritize the diagnostic variant in over half of these challenging cases. Importantly, each resource contributed diagnostic value, showing the benefits of this aggregate approach. We expect *genepanel.iobio* will improve the ease and diagnostic value of generating gene:disease association lists for genetic test ordering and whole genome or exome sequencing variant prioritization.
