## Supplementary material for "genepanel.iobio - an easy to use web tool for generating disease- and phenotype-associated gene lists": figure1_analyst_details

### Sheet: Paper_Table
Case_Number	Analyst_1_GTR_Rank	Analyst_2_GTR_Rank	Analyst_1_Phenolyzer_Rank	Analyst_2_Phenolyzer_Rank	Analyst_1_HPO_Rank	Analyst_2_HPO_Rank	Analyst_1_Total_Genes_Added	Analyst_2_Total_Genes_Added	Analyst_1_Summary_View_Rank	Analyst_2_Summary_View_Rank	Analyst_1_Diagnostic_Gene_Found	Analyst_2_Diagnostic_Gene_Found	Analyst_1_Tool_That_Found_Diagnostic_Gene	Analyst_2_Tool_That_Found_Diagnostic_Gene
1	-	-	-	-	-	382	145	111	-	-	No	No	-	-
2	-	-	-	-	-	-	163	90	-	-	No	No	-	-
3	-	-	-	-	-	-	141	578	-	-	No	No	-	-
4	-	-	-	-	-	-	167	1331	-	-	No	No	-	-
5	4	4	-	-	-	-	169	95	7	6	Yes	Yes	GTR	GTR
6	-	-	-	-	-	-	166	186	-	-	No	No	-	-
7	5	4	1	1	10	10	164	76	2	1	Yes	Yes	All	All
8	-	385	-	-	56	56	159	156	116	92	Yes	Yes	HPO	GTR,HPO
9	-	-	-	-	-	-	155	143	-	-	No	No	-	-
10	19	24	23	7	1	1	156	46	1	1	Yes	Yes	All	All
11	-	210	-	-	-	295	166	198	-	-	No	No	-	-
12	-	-	-	-	-	1101	188	216	-	-	No	No	-	-
13	4	26	36	70	-	8	144	162	8	22	Yes	Yes	GTR,Phenolyzer	All
14	1	195	-	-	-	670	120	200	1	-	Yes	No	GTR	-
15	31	9	29	29	29	29	124	104	4	1	Yes	Yes	All	All
16	-	-	-	-	-	-	152	195	-	-	No	No	-	-
Table 1: Summary of the diagnostic analysis for 16 previously diagnosed clinical cases. Cases were largely complex clinical presentations and considered rare and undiagnosed congenital disorders. Two independent analysts were provided clinical notes and phenotype descriptions and then generated gene lists in genepanel.iobio to determine whether the known causative gene was in the final generated …
